# A uniquely leptin sensitive hypothalamic neuron population limits hyperphagia and weight gain in diet-induced obesity

**DOI:** 10.64898/2026.03.26.714161

**Authors:** Dylan M Belmont-Rausch, Benedicte Schultz Kapel, Abigail J. Tomlinson, Chao Ding, Allison M. Duensing, Bernd Coester, Cecilie Vad Mathiesen, Leonie Cabot, Jenny M. Brown, Charlotte Høy Kruse, Christoffer Clemmensen, Michael W. Schwartz, Henning Fenselau, Martin G. Myers, Tune H Pers

## Abstract

Despite widespread loss of leptin responsiveness in obesity, endogenous leptin continues to restrain feeding, yet the neural substrates that remain sensitive and mediate this effect are unknown. Combining spatial transcriptomics with single-nucleus RNA sequencing in mice with diet-induced obesity (DIO), we show that while most hypothalamic leptin receptor (*Lepr*) neurons minimally respond to elevated leptin, a single population defined by glucagon-like peptide-1 receptor (*Glp1r*) co-expression retains robust leptin sensitivity. These *Lepr/Glp1r* neurons project onto and restrain orexigenic *Agrp* neurons. *Lepr* deletion from *Lepr/Glp1r* neurons blocks the anorectic effect of exogenous leptin, reinstates hyperphagic responses normally suppressed in DIO, amplifies the obesogenic response to palatable diet, and unexpectedly attenuates hypothalamic microglial activation- a hallmark of DIO previously attributed to diet rather than leptin signaling. Hence, preserved leptin action through a single neuronal population governs downstream circuit activity to limit hyperphagia and weight gain during obesity.
