## Supplemental Tables for "A uniquely leptin sensitive hypothalamic neuron population limits hyperphagia and weight gain in diet-induced obesity": ST1 - Xenium panel.xlsx

### Sheet: ST1 - Xenium panel
gene	type	ensembl_id
2700049A03Rik	gene	ENSMUSG00000034601
Abcc8	gene	ENSMUSG00000040136
Acvr1c	gene	ENSMUSG00000026834
Adcy3	gene	ENSMUSG00000020654
Adcyap1	gene	ENSMUSG00000024256
Adcyap1r1	gene	ENSMUSG00000029778
Adgrl4	gene	ENSMUSG00000039167
Adm	gene	ENSMUSG00000030790
Adora1	gene	ENSMUSG00000042429
Adora2b	gene	ENSMUSG00000018500
Agrp	gene	ENSMUSG00000005705
Agtr1a	gene	ENSMUSG00000049115
Agtr2	gene	ENSMUSG00000068122
Aldh1l1	gene	ENSMUSG00000030088
Alk	gene	ENSMUSG00000055471
Ankrd27	gene	ENSMUSG00000034867
Ano4	gene	ENSMUSG00000035189
Anxa2	gene	ENSMUSG00000032231
Aqp4	gene	ENSMUSG00000024411
Arc	gene	ENSMUSG00000022602
Arx	gene	ENSMUSG00000035277
Asb4	gene	ENSMUSG00000042607
Atf3	gene	ENSMUSG00000026628
Avpr1a	gene	ENSMUSG00000020123
Bdnf	gene	ENSMUSG00000048482
Btg2	gene	ENSMUSG00000020423
Calca	gene	ENSMUSG00000030669
Calcr	gene	ENSMUSG00000023964
Cartpt	gene	ENSMUSG00000021647
Casr	gene	ENSMUSG00000051980
Cck	gene	ENSMUSG00000032532
Cckar	gene	ENSMUSG00000029193
Cckbr	gene	ENSMUSG00000030898
Cdh11	gene	ENSMUSG00000031673
Cep19	gene	ENSMUSG00000035790
Chat	gene	ENSMUSG00000021919
Chrm1	gene	ENSMUSG00000032773
Chrm2	gene	ENSMUSG00000045613
Chrm3	gene	ENSMUSG00000046159
Chrm4	gene	ENSMUSG00000040495
Chrm5	gene	ENSMUSG00000074939
Chrna1	gene	ENSMUSG00000027107
Chrna3	gene	ENSMUSG00000032303
Chrna4	gene	ENSMUSG00000027577
Chrna5	gene	ENSMUSG00000035594
Chrna7	gene	ENSMUSG00000030525
Chrnb2	gene	ENSMUSG00000027950
Chrnb4	gene	ENSMUSG00000035200
Cldn5	gene	ENSMUSG00000041378
Cnr1	gene	ENSMUSG00000044288
Cntn5	gene	ENSMUSG00000039488
Col1a1	gene	ENSMUSG00000001506
Corin	gene	ENSMUSG00000005220
Crh	gene	ENSMUSG00000049796
Crhr1	gene	ENSMUSG00000018634
Crym	gene	ENSMUSG00000030905
Cx3cr1	gene	ENSMUSG00000052336
Cxcl12	gene	ENSMUSG00000061353
Dach2	gene	ENSMUSG00000025592
Dbh	gene	ENSMUSG00000000889
Ddc	gene	ENSMUSG00000020182
Dlk1	gene	ENSMUSG00000040856
Dpp9	gene	ENSMUSG00000001229
Drd1	gene	ENSMUSG00000021478
Drd2	gene	ENSMUSG00000032259
Drd3	gene	ENSMUSG00000022705
Ebf1	gene	ENSMUSG00000057098
Ebf3	gene	ENSMUSG00000010476
Egr1	gene	ENSMUSG00000038418
Egr2	gene	ENSMUSG00000037868
Egr3	gene	ENSMUSG00000033730
Egr4	gene	ENSMUSG00000071341
Entpd6	gene	ENSMUSG00000033068
Esr1	gene	ENSMUSG00000019768
Etv6	gene	ENSMUSG00000030199
Eya1	gene	ENSMUSG00000025932
Fcrls	gene	ENSMUSG00000015852
Fezf1	gene	ENSMUSG00000029697
Fgf1	gene	ENSMUSG00000036585
Fgfr1	gene	ENSMUSG00000031565
Fgfr2	gene	ENSMUSG00000030849
Fgfr3	gene	ENSMUSG00000054252
Fgfr4	gene	ENSMUSG00000005320
Fos	gene	ENSMUSG00000021250
Fosb	gene	ENSMUSG00000003545
Fosl1	gene	ENSMUSG00000024912
Fosl2	gene	ENSMUSG00000029135
Foxj1	gene	ENSMUSG00000034227
Foxp2	gene	ENSMUSG00000029563
Frzb	gene	ENSMUSG00000027004
Gabbr1	gene	ENSMUSG00000024462
Gabrg3	gene	ENSMUSG00000055026
Gad1	gene	ENSMUSG00000070880
Gad2	gene	ENSMUSG00000026787
Gal	gene	ENSMUSG00000024907
Galr1	gene	ENSMUSG00000024553
Galr2	gene	ENSMUSG00000020793
Galr3	gene	ENSMUSG00000114755
Gcg	gene	ENSMUSG00000000394
Gcgr	gene	ENSMUSG00000025127
Gck	gene	ENSMUSG00000041798
Gfap	gene	ENSMUSG00000020932
Gfral	gene	ENSMUSG00000059383
Ghr	gene	ENSMUSG00000055737
Ghrh	gene	ENSMUSG00000027643
Ghrhr	gene	ENSMUSG00000004654
Ghsr	gene	ENSMUSG00000051136
Gipr	gene	ENSMUSG00000030406
Glipr1	gene	ENSMUSG00000056888
Glp1r	gene	ENSMUSG00000024027
Glp2r	gene	ENSMUSG00000049928
Gpr151	gene	ENSMUSG00000042816
Gpr17	gene	ENSMUSG00000052229
Gpr50	gene	ENSMUSG00000056380
Gpr75	gene	ENSMUSG00000043999
Gpr83	gene	ENSMUSG00000031932
Greb1	gene	ENSMUSG00000036523
Grm1	gene	ENSMUSG00000019828
Grm3	gene	ENSMUSG00000003974
Grm4	gene	ENSMUSG00000063239
Grm5	gene	ENSMUSG00000049583
Grm7	gene	ENSMUSG00000056755
Grm8	gene	ENSMUSG00000024211
Hcar1	gene	ENSMUSG00000049241
Hcar2	gene	ENSMUSG00000045502
Hcrt	gene	ENSMUSG00000045471
Hcrtr1	gene	ENSMUSG00000028778
Hcrtr2	gene	ENSMUSG00000032360
Hdc	gene	ENSMUSG00000027360
Hgf	gene	ENSMUSG00000028864
Hip1r	gene	ENSMUSG00000000915
Homer1	gene	ENSMUSG00000007617
Hrh1	gene	ENSMUSG00000053004
Hrh3	gene	ENSMUSG00000039059
Hsd11b1	gene	ENSMUSG00000016194
Htr1a	gene	ENSMUSG00000021721
Htr1b	gene	ENSMUSG00000049511
Htr1d	gene	ENSMUSG00000070687
Htr1f	gene	ENSMUSG00000050783
Htr2a	gene	ENSMUSG00000034997
Htr2b	gene	ENSMUSG00000026228
Htr2c	gene	ENSMUSG00000041380
Htr3b	gene	ENSMUSG00000008590
Htr4	gene	ENSMUSG00000026322
Htr5a	gene	ENSMUSG00000039106
Htr5b	gene	ENSMUSG00000050534
Htr6	gene	ENSMUSG00000028747
Htr7	gene	ENSMUSG00000024798
Ikzf1	gene	ENSMUSG00000018654
Insr	gene	ENSMUSG00000005534
Irf3	gene	ENSMUSG00000003184
Irs4	gene	ENSMUSG00000054667
Irx3	gene	ENSMUSG00000031734
Irx5	gene	ENSMUSG00000031737
Jun	gene	ENSMUSG00000052684
Junb	gene	ENSMUSG00000052837
Jund	gene	ENSMUSG00000071076
Kcnj11	gene	ENSMUSG00000096146
Kcnq3	gene	ENSMUSG00000056258
Kctd8	gene	ENSMUSG00000037653
Kiss1	gene	ENSMUSG00000116158
Kiss1r	gene	ENSMUSG00000035773
Ksr2	gene	ENSMUSG00000061578
Laptm5	gene	ENSMUSG00000028581
Lef1	gene	ENSMUSG00000027985
Lepr	gene	ENSMUSG00000057722
Lmx1a	gene	ENSMUSG00000026686
Ltbp1	gene	ENSMUSG00000001870
Ly6a	gene	ENSMUSG00000075602
Mbp	gene	ENSMUSG00000041607
Mc3r	gene	ENSMUSG00000038537
Mc4r	gene	ENSMUSG00000047259
Met	gene	ENSMUSG00000009376
Mog	gene	ENSMUSG00000076439
Ndst4	gene	ENSMUSG00000027971
Nfia	gene	ENSMUSG00000028565
Nfib	gene	ENSMUSG00000008575
Nfix	gene	ENSMUSG00000001911
Nkx2-1	gene	ENSMUSG00000001496
Nlrc5	gene	ENSMUSG00000074151
Nos1	gene	ENSMUSG00000029361
Npas4	gene	ENSMUSG00000045903
Npff	gene	ENSMUSG00000023052
Npffr1	gene	ENSMUSG00000020090
Npffr2	gene	ENSMUSG00000035528
Npsr1	gene	ENSMUSG00000043659
Npy	gene	ENSMUSG00000029819
Npy1r	gene	ENSMUSG00000036437
Npy2r	gene	ENSMUSG00000028004
Npy5r	gene	ENSMUSG00000044014
Nr4a1	gene	ENSMUSG00000023034
Nr4a3	gene	ENSMUSG00000028341
Nr5a1	gene	ENSMUSG00000026751
Nr5a2	gene	ENSMUSG00000026398
Nrgn	gene	ENSMUSG00000053310
Nrp1	gene	ENSMUSG00000025810
Nrp2	gene	ENSMUSG00000025969
Ntrk2	gene	ENSMUSG00000055254
Nts	gene	ENSMUSG00000019890
Ntsr1	gene	ENSMUSG00000027568
Ntsr2	gene	ENSMUSG00000020591
Oprd1	gene	ENSMUSG00000050511
Oprk1	gene	ENSMUSG00000025905
Oprl1	gene	ENSMUSG00000027584
Oprm1	gene	ENSMUSG00000000766
Otp	gene	ENSMUSG00000021685
Oxt	gene	ENSMUSG00000027301
Oxtr	gene	ENSMUSG00000049112
Pappa2	gene	ENSMUSG00000073530
Pard3b	gene	ENSMUSG00000052062
Pcsk1	gene	ENSMUSG00000021587
Pde1c	gene	ENSMUSG00000004347
Pde3b	gene	ENSMUSG00000030671
Pdgfra	gene	ENSMUSG00000029231
Pdgfrb	gene	ENSMUSG00000024620
Pdyn	gene	ENSMUSG00000027400
Penk	gene	ENSMUSG00000045573
Pirt	gene	ENSMUSG00000048070
Pmch	gene	ENSMUSG00000035383
Pnoc	gene	ENSMUSG00000045731
Pomc	gene	ENSMUSG00000020660
Pou6f2	gene	ENSMUSG00000009734
Ppp1r17	gene	ENSMUSG00000002930
Prkag1	gene	ENSMUSG00000067713
Prkcq	gene	ENSMUSG00000026778
Prlhr	gene	ENSMUSG00000045052
Pthlh	gene	ENSMUSG00000048776
Ptpn2	gene	ENSMUSG00000024539
Pvalb	gene	ENSMUSG00000005716
Qrfp	gene	ENSMUSG00000043102
Qrfpr	gene	ENSMUSG00000058400
Rab21	gene	ENSMUSG00000020132
Ramp1	gene	ENSMUSG00000034353
Ramp2	gene	ENSMUSG00000001240
Ramp3	gene	ENSMUSG00000041046
Rapgef3	gene	ENSMUSG00000022469
Rax	gene	ENSMUSG00000024518
Reln	gene	ENSMUSG00000042453
Rgs6	gene	ENSMUSG00000021219
Robo1	gene	ENSMUSG00000022883
Rprm	gene	ENSMUSG00000075334
S100b	gene	ENSMUSG00000033208
Sbno2	gene	ENSMUSG00000035673
Serpina3n	gene	ENSMUSG00000021091
Sh2b1	gene	ENSMUSG00000030733
Sim1	gene	ENSMUSG00000019913
Slc17a6	gene	ENSMUSG00000030500
Slc2a1	gene	ENSMUSG00000028645
Slc2a2	gene	ENSMUSG00000027690
Slc2a3	gene	ENSMUSG00000003153
Slc2a4	gene	ENSMUSG00000018566
Slc2a5	gene	ENSMUSG00000028976
Slc32a1	gene	ENSMUSG00000037771
Slc6a2	gene	ENSMUSG00000055368
Slc6a3	gene	ENSMUSG00000021609
Slit3	gene	ENSMUSG00000056427
Socs3	gene	ENSMUSG00000053113
Sox10	gene	ENSMUSG00000033006
Sparc	gene	ENSMUSG00000018593
Sst	gene	ENSMUSG00000004366
Sstr1	gene	ENSMUSG00000035431
Sstr3	gene	ENSMUSG00000044933
Sstr4	gene	ENSMUSG00000037014
Sstr5	gene	ENSMUSG00000050824
Synpr	gene	ENSMUSG00000056296
Syt2	gene	ENSMUSG00000026452
Tac1	gene	ENSMUSG00000061762
Tac2	gene	ENSMUSG00000025400
Tacr1	gene	ENSMUSG00000030043
Tacr2	gene	ENSMUSG00000020081
Tacr3	gene	ENSMUSG00000028172
Tafa1	gene	ENSMUSG00000059187
Tafa4	gene	ENSMUSG00000046500
Tbx19	gene	ENSMUSG00000026572
Tbx3	gene	ENSMUSG00000018604
Th	gene	ENSMUSG00000000214
Thra	gene	ENSMUSG00000058756
Thrb	gene	ENSMUSG00000021779
Tll1	gene	ENSMUSG00000053626
Tmem212	gene	ENSMUSG00000043164
Tmem215	gene	ENSMUSG00000046593
Tph2	gene	ENSMUSG00000006764
Trem2	gene	ENSMUSG00000023992
Trh	gene	ENSMUSG00000005892
Trhr	gene	ENSMUSG00000038760
Trpc4	gene	ENSMUSG00000027748
Tshr	gene	ENSMUSG00000020963
Ttr	gene	ENSMUSG00000061808
Ubr2	gene	ENSMUSG00000023977
Uhmk1	gene	ENSMUSG00000026667
Ust	gene	ENSMUSG00000047712
Vgf	gene	ENSMUSG00000037428
Vipr1	gene	ENSMUSG00000032528
Vipr2	gene	ENSMUSG00000011171
Whrn	gene	ENSMUSG00000039137
Wnt10b	gene	ENSMUSG00000022996
Wt1	gene	ENSMUSG00000016458
Zbtb7b	gene	ENSMUSG00000028042
Zfhx3	gene	ENSMUSG00000038872
Zfr2	gene	ENSMUSG00000034949
NegControlProbe_00002	negative_control
NegControlProbe_00003	negative_control
NegControlProbe_00004	negative_control
NegControlProbe_00009	negative_control
NegControlProbe_00012	negative_control
NegControlProbe_00013	negative_control
NegControlProbe_00014	negative_control
NegControlProbe_00016	negative_control
NegControlProbe_00017	negative_control
NegControlProbe_00019	negative_control
NegControlProbe_00022	negative_control
NegControlProbe_00024	negative_control
NegControlProbe_00025	negative_control
NegControlProbe_00031	negative_control
NegControlProbe_00033	negative_control
NegControlProbe_00034	negative_control
NegControlProbe_00035	negative_control
NegControlProbe_00039	negative_control
NegControlProbe_00041	negative_control
NegControlProbe_00042	negative_control
