## Supplemental Tables for "A uniquely leptin sensitive hypothalamic neuron population limits hyperphagia and weight gain in diet-induced obesity": ST2 - LGS signature genes.xlsx

### Sheet: ST2 - LGS genes
gene	value.var
Socs3	-0.429269
Atf3	-0.31372
Etv6	-0.293197
Serpina3h	-0.223865
Timp1	-0.220701
Serpina3i	-0.219659
Nlrc5	-0.207047
Gpr151	-0.18902
Rdh10	-0.182672
Arid5a	-0.17479
Steap4	-0.172242
Sbno2	-0.161149
Serpina3n	-0.158902
Cpne8	-0.156927
Gucy2c	-0.141617
Drd1	-0.123807
Prokr2	-0.116981
Socs2	-0.115947
Serpina3g	-0.115937
Cd24a	-0.114918
C1qtnf7	-0.109847
Vwa5a	-0.0940693
Gch1	-0.0920766
Gpr6	0.0895625
Nedd9	-0.089113
Asb4	-0.088595
Gna14	-0.0885641
Gcnt2	-0.0842807
Adrb2	0.0841505
Nr4a1	0.0764971
Styk1	-0.0741829
Tnfrsf11b	-0.0727556
Irf9	-0.0652574
Gadd45g	-0.0641849
Traf3ip3	-0.0621571
Stat3	-0.0608815
Lamc2	-0.0522303
Jun	-0.0505405
Thbd	-0.0490366
Esr2	-0.0483886
Hhip	0.0477402
St18	-0.0467824
Fosb	0.0385983
Trim62	-0.037741
Fam210b	-0.0361606
Fgf7	0.0353146
Stat2	-0.0335663
Txnrd1	-0.0327222
Avp	0.0319117
Apoe	0.0311226
Arid5b	-0.0296337
Ikzf4	-0.0287805
Parp3	-0.0286985
Fam107b	0.0286132
Pros1	-0.026666
Iqgap2	-0.0259507
Man1c1	-0.0259406
Ptgds	0.0255033
Sparc	0.0253873
Nptx2	-0.0252807
Palmd	-0.0248988
Pcdh20	0.0247357
Bcl3	-0.0235072
Gnal	-0.0225015
Cish	-0.0224195
Svs2	0.0222476
Khdrbs3	-0.0214142
Serpina3c	-0.0211601
Man2a1	-0.0207236
Prkar2b	-0.0203872
Shb	-0.018061
Cul5	-0.0174889
Pfkfb1	-0.0169066
Myo18b	-0.0159216
Pomc	-0.0135041
Rgs2	-0.0116742
Adra1a	-0.0112447
Dusp5	0.0111368
Necab1	-0.0108852
Skap2	-0.010723
Npas4	0.0103585
Hs3st1	0.00989526
Magi3	-0.00973356
Nr4a3	0.00951389
Ptger2	-0.0084423
Fgl2	-0.00824619
Nr3c2	-0.00714066
Ldb2	-0.00581987
Arhgap6	-0.00559931
Srrm4	-0.00547391
Kcnj10	0.00484485
Ppp1r1b	0.00449916
Serpina3m	-0.00324883
Spsb1	0.00290107
Nmbr	0.00181629
Pde12	-0.00151144
Socs1	-0.00122663
Itih3	0.00089594
Appl2	0.000426927
Taf5	-1.1362e-05
