## Supplemental Tables for "A uniquely leptin sensitive hypothalamic neuron population limits hyperphagia and weight gain in diet-induced obesity": ST3 - LGS gene set enrichments.xlsx

### Sheet: ST3 - LGS gene set enrichments
ONTOLOGY	ID	Description	GeneRatio	BgRatio	pvalue	p.adjust	qvalue	geneID	Count
BP	GO:0043434	response to peptide hormone	13/76	296/11196	8.13203e-08	0.000152719	0.000131054	Socs3/Serpina3h/Serpina3i/Serpina3n/Socs2/Serpina3g/Stat3/Stat2/Serpina3c/Pomc/Nr3c2/Serpina3m/Socs1	13
BP	GO:0035710	CD4-positive, alpha-beta T cell activation	1976-06-01	68/11196	6.27846e-06	0.00323766	0.00277836	Cd24a/Gadd45g/Stat3/Bcl3/Shb/Socs1	6
BP	GO:0002292	T cell differentiation involved in immune response	1976-05-01	40/11196	6.89598e-06	0.00323766	0.00277836	Gadd45g/Stat3/Bcl3/Shb/Fgl2	5
BP	GO:0043086	negative regulation of catalytic activity	1976-12-01	390/11196	1.11339e-05	0.00392172	0.00336537	Timp1/Serpina3i/Serpina3n/Drd1/Serpina3g/Gadd45g/Parp3/Serpina3c/Prkar2b/Shb/Rgs2/Serpina3m	12
BP	GO:0046426	negative regulation of receptor signaling pathway via JAK-STAT	1976-04-01	23/11196	1.57426e-05	0.00392172	0.00336537	Socs3/Socs2/Bcl3/Socs1	4
BP	GO:0043549	regulation of kinase activity	13/76	479/11196	1.76776e-05	0.00392172	0.00336537	Nlrc5/Drd1/Cd24a/Nedd9/Gadd45g/Prkar2b/Shb/Pfkfb1/Rgs2/Adra1a/Magi3/Ldb2/Socs1	13
BP	GO:0010951	negative regulation of endopeptidase activity	1976-06-01	82/11196	1.86334e-05	0.00392172	0.00336537	Timp1/Serpina3i/Serpina3n/Serpina3g/Serpina3c/Serpina3m	6
BP	GO:1904893	negative regulation of receptor signaling pathway via STAT	1976-04-01	24/11196	1.87942e-05	0.00392172	0.00336537	Socs3/Socs2/Bcl3/Socs1	4
BP	GO:1903524	positive regulation of blood circulation	1976-04-01	32/11196	6.10391e-05	0.00541939	0.00465057	Gch1/Rgs2/Adra1a/Ptger2	4
BP	GO:0002460	adaptive immune response based on somatic recombination of immune receptors built from immunoglobulin superfamily domains	1976-07-01	152/11196	7.39045e-05	0.00541939	0.00465057	Arid5a/Cd24a/Gadd45g/Stat3/Parp3/Bcl3/Fgl2	7
BP	GO:0032355	response to estradiol	1976-04-01	34/11196	7.79145e-05	0.00541939	0.00465057	Socs2/Stat3/Esr2/Fam210b	4
BP	GO:0009617	response to bacterium	1976-09-01	295/11196	0.000164108	0.00933926	0.00801435	Nlrc5/Arid5a/Sbno2/Serpina3n/Cd24a/Gch1/Esr2/Bcl3/Ptger2	9
BP	GO:0090594	inflammatory response to wounding	1976-03-01	17/11196	0.000190888	0.0102425	0.00878948	Timp1/Cd24a/Stat3	3
BP	GO:0046854	phosphatidylinositol phosphate biosynthetic process	1976-04-01	45/11196	0.000236578	0.0120079	0.0103044	Socs3/Socs2/Cish/Socs1	4
BP	GO:0071345	cellular response to cytokine stimulus	1976-11-01	463/11196	0.000270321	0.013017	0.0111703	Socs3/Nlrc5/Sbno2/Cd24a/Traf3ip3/Stat3/St18/Stat2/Arid5b/Pde12/Socs1	11
BP	GO:0042311	vasodilation	1976-04-01	49/11196	0.000329592	0.0154743	0.0132791	Drd1/Gch1/Esr2/Rgs2	4
BP	GO:2000516	positive regulation of CD4-positive, alpha-beta T cell activation	1976-03-01	21/11196	0.000366133	0.0167707	0.0143915	Cd24a/Shb/Socs1	3
BP	GO:0032680	regulation of tumor necrosis factor production	1976-05-01	108/11196	0.00081633	0.027874	0.0239197	Arid5a/Cd24a/Stat3/Bcl3/Pomc	5
BP	GO:0031348	negative regulation of defense response	1976-06-01	168/11196	0.000958474	0.0299978	0.0257422	Socs3/Nlrc5/Cd24a/Stat3/Stat2/Fgl2	6
BP	GO:0060259	regulation of feeding behavior	1976-03-01	32/11196	0.00129415	0.0368245	0.0316004	Drd1/Stat3/Esr2	3
BP	GO:1901699	cellular response to nitrogen compound	1976-10-01	486/11196	0.00157484	0.0416557	0.0357462	Socs3/Drd1/Socs2/Gna14/Stat3/Jun/Gnal/Nr3c2/Pde12/Socs1	10
BP	GO:0007202	activation of phospholipase C activity	1976-02-01	10/11196	0.00197552	0.0463056	0.0397365	Adra1a/Arhgap6	2
BP	GO:0010517	regulation of phospholipase activity	1976-03-01	37/11196	0.00197863	0.0463056	0.0397365	Rgs2/Adra1a/Arhgap6	3
BP	GO:0051250	negative regulation of lymphocyte activation	1976-04-01	80/11196	0.00209966	0.0475079	0.0407683	Cd24a/Parp3/Fgl2/Socs1	4
CC	GO:0005942	phosphatidylinositol 3-kinase complex	1976-04-01	24/11233	1.85541e-05	0.00276456	0.00259757	Socs3/Socs2/Cish/Socs1	4
MF	GO:0046935	1-phosphatidylinositol-3-kinase regulator activity	1975-04-01	11/11095	6.13177e-07	0.000103196	9.29597e-05	Socs3/Socs2/Cish/Socs1	4
MF	GO:0004857	enzyme inhibitor activity	1975-10-01	203/11095	9.92267e-07	0.000103196	9.29597e-05	Socs3/Timp1/Serpina3i/Serpina3n/Serpina3g/Serpina3c/Prkar2b/Rgs2/Serpina3m/Socs1	10
MF	GO:0140678	molecular function inhibitor activity	1975-10-01	274/11095	1.44135e-05	0.000428288	0.000385806	Socs3/Timp1/Serpina3i/Serpina3n/Serpina3g/Serpina3c/Prkar2b/Rgs2/Serpina3m/Socs1	10
MF	GO:0001664	G protein-coupled receptor binding	1975-06-01	173/11095	0.00109016	0.0251947	0.0226957	Drd1/Gna14/Stat3/Gnal/Pomc/Magi3	6
MF	GO:0034056	estrogen response element binding	1975-02-01	11/11095	0.0023839	0.0420801	0.0379061	Esr2/Nr3c2	2
MF	GO:0004879	nuclear receptor activity	1975-03-01	41/11095	0.00263	0.0420801	0.0379061	Stat3/Esr2/Nr3c2	3
MF	GO:0098531	ligand-activated transcription factor activity	1975-03-01	41/11095	0.00263	0.0420801	0.0379061	Stat3/Esr2/Nr3c2	3
