## Supplemental Tables for "A uniquely leptin sensitive hypothalamic neuron population limits hyperphagia and weight gain in diet-induced obesity": ST5 - LeprGlp1r diet cluster.xlsx

### Sheet: ST5 - LeprGlp1r diet cluster
cluster	gene
1	Grem2
1	Tmem267
1	Dynlrb1
1	Itga11
1	Leprot
1	Spag16
1	Sv2b
1	Dapp1
1	Adcy10
1	Lmo7
1	Inhba
1	Alg6
1	Cyp4f18
1	Ptk2b
1	Grin1
1	Gpr155
1	Nhej1
1	Zkscan16
1	Syt17
1	Nrg1
1	Diaph3
1	2011-09-01
1	Ntm
1	Col23a1
1	Snx25
1	Map3k15
1	Mthfd1l
1	Nusap1
1	Slc35f3
1	Rab31
1	Ppp4r1
1	Fkbp5
1	Tro
1	Hrh3
1	Per3
1	Trf
1	Rbm24
1	Tef
1	Mei4
1	Synpr
1	Ankfn1
1	Ikzf2
1	Bnc2
1	Atxn3
1	AW554918
1	Grip2
1	Gas2
1	Akap17b
1	Asph
1	Slc35f4
1	Jarid2
1	Galnt14
1	Camk1g
1	Slitrk1
1	Lrig1
1	Rttn
1	Caly
1	Scn3b
1	Rab40b
1	Clcn2
1	Atxn7l1os1
1	Slc24a5
1	Las1l
1	Zfp846
1	Hddc2
1	Gda
1	Lancl3
1	Itga2
1	Arhgef33
1	Epm2a
1	Macrod1
1	Atad5
1	Ccdc148
1	Tmem266
1	Wasf3
1	Zkscan2
1	Crtc1
1	Bcl11a
1	Enah
1	Tes
1	Far2os1
1	Trim2
1	Wscd2
2	Tnfrsf19
2	Elavl2
2	Gabrb2
2	Pdzrn4
2	Pla2g4e
2	Npas3
2	Carmil1
2	Lhfpl3
2	Vwa5b1
2	Dpy19l2
2	Frmd4a
2	Rnf180
2	Kcnn3
2	Fam13c
2	Dnah7b
2	Pcdh10
2	Tet1
2	Gria1
2	Grm7
2	Cacna1e
2	N4bp2
2	Sh3rf3
2	Gsg1l
2	Arntl
2	Slc8a3
2	Camk2a
2	Cntnap5a
2	Enox2
2	Nyap2
2	Plce1
2	Nrxn1
2	Dok6
2	Magi2
2	Sntg1
2	Clstn2
2	Pcdh9
2	Dlgap1
2	Fam110b
2	Pcdh15
2	Mef2c
2	Ap1s3
2	Bcor
2	Efna5
2	Ccnd2
2	Tln2
2	Ppp3ca
2	Dlgap2
2	Lrfn5
2	Farp1
2	Zfp462
2	Unc80
2	Nbea
2	Kctd16
2	Lrp1b
2	Lrrc4c
2	Fgf14
2	Lingo2
2	Csmd3
2	Ryr2
2	Nrxn3
2	Pcsk5
2	Cxxc4
2	Il1rap
2	Slc35f1
2	Gabra3
2	Vsnl1
2	Kcnn2
2	Plppr3
2	Rmst
2	Eml5
2	Tmem191c
2	Slc6a7
2	Sh3rf1
2	Spata13
2	Ppargc1a
2	Slc12a5
2	Hipk2
2	Unc5d
2	Grik4
2	Slc4a10
2	Htr4
2	Atxn1
2	Nhsl2
2	Tnr
2	Nav3
2	Cfap46
2	Stk32b
2	Atp10a
2	Cacna2d2
2	Arid1b
2	Pclo
2	Tox
2	Adgrb3
2	Dscam
2	Plppr5
2	Plekha5
2	Maml2
2	Zbtb20
2	Dmd
2	Enpp2
2	Hspa12a
2	Kcnip2
2	Srsf10
2	Arhgap18
2	Frmpd1
2	Atp1a3
2	Ppm1h
2	Arhgap20os
2	Pag1
2	Zfp873
2	B3gat1
2	Mns1
2	Inpp5b
2	Ksr1
2	Vstm2b
2	Mboat2
2	Gipr
2	Bbox1
2	Smpd3
2	Atp2b3
2	Nwd2
2	Frmd3
2	Gpm6a
2	Spock3
2	Ralyl
2	Abhd6
2	Mtnr1a
2	Mrtfb
2	Zfp609
2	Rragb
2	Ddo
2	Pde2a
2	Lrfn2
2	Tekt1
2	Add3
2	Col25a1
2	B3galt1
2	Epb41l4b
2	Rgs3
2	Nalcn
2	Socs6
2	Arhgap5
2	Stac
2	Wnk2
2	Myo1b
2	Syndig1
2	Gabrg2
2	Fam171b
2	Ppfibp1
2	Cttnbp2
2	Gpc3
2	Eda
2	Gabra4
2	Prickle2
2	Ypel2
2	Parm1
2	Gabra5
2	Lmo3
2	Iqsec3
2	Calcr
2	Map2k4
2	Slc1a2
2	Arhgef15
2	Apba2
2	Sesn3
2	Synpo2
2	Prmt8
2	Galnt13
2	Atp2b4
2	Neto1
2	Map2
2	Stk26
2	Kcnip1
2	St6gal2
2	Mamld1
2	Cadm1
2	Setdb2
2	Oprd1
2	Ccdc34
2	Opcml
2	Dusp10
2	Itgbl1
2	Ttc39c
2	Actr3b
2	Rnf165
2	Arhgap21
2	Tns3
2	Susd4
2	Hlf
2	Arhgap20
2	Trim9
2	Slc44a5
2	Plppr1
2	Chd5
2	Grid1
2	Col4a1
2	Tox3
2	Cdk14
2	Gria2
2	Pcdh7
2	Syne1
2	Foxo1
2	Tmem178b
2	Amph
2	Arhgef9
2	Dclk1
2	Phf11c
2	Sh3gl2
2	Utrn
2	Astn2
2	Klf12
2	Gabbr2
2	Arhgef28
2	Hdac4
2	Otof
2	Tceal3
2	Galnt18
2	Psd3
2	Nos1ap
2	Cntn6
2	Arsb
2	Cfap74
2	Slc9a7
2	Prickle1
2	Map3k4
2	Klf9
2	Fam184b
2	Prr16
2	Irs1
2	Ryr3
2	Cab39l
2	Ctnna3
2	Arhgap24
2	Lrrtm3
2	Grm5
2	Dgkb
2	Frmpd4
2	Cdh18
2	Mical2
2	Mast4
2	Gabrb3
2	Cadps
2	Kcnd2
2	Nell2
2	Rorb
2	Scg2
2	Rtl4
2	Hook1
2	Nr3c2
2	Copg2
2	Celf2
2	Dcx
2	Abhd3
2	Cntn4
2	Zbtb16
2	Kit
2	Fam107a
2	Dapk1
2	Top1
2	Mir670hg
2	Cpne7
2	Olfm3
2	Smarca2
2	Hdgfl3
2	Ank1
2	Gfpt1
2	Hdgf
2	Peli1
2	2004-03-01
2	Cdc37l1
2	Ptprk
2	Caln1
2	Bmerb1
2	Tub
2	Pxdn
2	Kalrn
2	Sorcs3
2	Cdh12
2	Stip1
2	Bend7
2	Trpc3
2	Rnpc3
2	Tmem255a
2	Ptpro
2	Rnf150
2	Hspa4l
2	Mtss2
2	Herc3
2	Mest
2	Psph
2	Diras2
2	Ube2e2
2	Zfp711
2	Nol4
2	Setbp1
2	Rps6ka6
2	Mbnl3
2	P3h2
2	Arhgap36
2	Arpp21
2	Kcnk13
2	Kcnk10
2	Chga
2	Gng7
2	Gas7
2	Ncald
2	Pip5k1b
2	Rph3a
2	Rab27b
2	Dab1
2	Nrp1
2	Baiap3
2	Ar
2	Crispld2
2	Plcl1
2	Plekhg1
2	Thsd7b
2	Tjp1
2	Hip1
2	Hs6st3
2	Nnat
2	Atp8a1
2	Dnah5
2	Tafa5
2	Kif21b
2	Grin2b
2	Map7
2	Snca
2	Fhod3
2	Tspan7
2	Negr1
2	Anks1b
2	Ncam2
2	Trpc5
2	Pbx3
2	Ctnnd2
2	Adamts17
2	Mllt3
2	2001-03-01
2	Cdkl5
2	Slc24a3
2	Nhs
2	Rgl1
2	Ppm1e
2	Zfp804a
2	Adgrl3
2	Pkp4
2	Dlg2
2	Kcnc2
2	Swt1
2	Lman2l
2	Efl1
2	Chordc1
2	Pex5l
2	Tmem132d
2	Clvs1
2	Lpin2
2	Cnksr2
2	Cdh2
2	Ildr2
2	Gabrb1
2	Pde1b
2	Mir99ahg
2	Gpr158
2	Slc5a3
3	Elf2
3	Rbms2
3	Spon1
3	Rtl5
3	Gnb1
3	Cdh4
3	Kif21a
3	Acsl1
3	Trpc6
3	Eif1a
3	Man1a2
3	Otud7a
3	Stat2
3	Maml3
3	Ptpn9
3	Ric8b
3	Crem
3	Ppm1l
3	Rgs17
3	Prkar1a
3	Irs4
3	Kcnip4
3	Zdhhc14
3	Tpd52
3	Etv5
3	Pea15a
3	Flii
3	Tmem107
3	Wdpcp
3	Ttc9
3	Luc7l2
3	Fbxl2
3	Bend4
3	Cblb
3	Ube2d3
3	Lrrc8b
3	Tmem164
3	Usp13
3	Etv6
3	Nelfcd
3	Nav2
3	Frmd6
3	Sik2
3	Kif5c
3	Cacna2d3
3	Ikzf4
3	Mgat5b
3	Spred3
3	Dusp11
3	Stat3
3	Arid5b
3	Epb41l4a
3	Nup98
3	Plekhm1
3	Hnrnpll
3	Pqlc1
3	Lrrk2
3	Pam
3	Sgk1
3	Ypel4
3	Tenm1
3	Chat
3	Rbms3
3	Lrtm1
3	Ptpn12
3	Ghr
3	Notch2
3	Arhgap28
3	Spred1
3	Plxdc2
3	Tnfrsf23
3	Ppp2r2d
3	Tanc1
3	B4galnt2
3	Atp1a1
3	Tmc5
3	Zc3h7a
3	Creb5
3	Sema6a
3	Rras2
3	Gldn
3	Srsf5
3	Cxcl12
3	Ptprn
3	Cartpt
3	Sftpb
3	Mir22hg
3	Pcbp3
3	Pak3
3	Tent5c
3	Abca1
3	Osbpl3
3	Trpm1
3	Prkch
3	Wsb1
3	H2-D1
3	Nckap5
3	Sema6d
3	Nlrc5
3	Malat1
3	St18
3	St6galnac5
3	Ptprt
3	Meltf
3	Nr6a1
3	Cacna2d1
3	Sgcz
3	Dnajc7
3	Socs3
3	Bcl6
3	Csmd2
3	Traf3ip3
3	Srebf2
3	Ifnar2
3	Hmgcr
3	Nr4a1
3	Meg3
3	Rian
3	Map4
3	Dnajb12
3	Bcl2
3	Zc3h12c
3	Gng4
3	Lclat1
3	Fos
3	Aff4
3	Clu
3	Syt4
3	Bcl3
3	Ssh2
3	Tubb3
3	Cpne8
3	Spx
3	Neil1
3	Pitpnm2
3	Slc26a7
3	Stard13
3	Kcnt2
3	Stk32a
3	Maf
3	Grip1os1
3	Sugct
3	H2-Q7
3	Wipi1
3	Pou6f1
3	Ctnnbl1
3	Tspan18
3	Cadps2
3	Rasgrf2
3	Ptpn1
3	Junb
3	Itpk1
3	Msmo1
3	Asxl1
3	Ccdc28a
3	Snhg3
3	Ecel1
3	Mcam
3	Gls
3	Prokr2
3	Rbks
3	Arhgap22
3	Phtf1
3	Rab11fip5
3	Csf2ra
3	Trpc4
3	Cltb
3	Nxpe4
3	Rorc
3	Camk2g
3	Cpne2
3	Rbbp8
3	Tmem150a
3	Fam210b
3	Rhobtb1
3	Rbm28
3	Necab1
3	Hs3st5
3	Rftn1
3	Cdk5rap2
3	Lpp
3	Epb41l3
3	Syt9
3	Cpd
3	Cacnb2
3	Erg
3	Clic5
3	Mtmr10
3	Nrip1
3	Malt1
3	Kcnq4
3	Cox6c
3	Tdrkh
3	Deptor
3	Thsd7a
3	Vrk1
3	Unc13a
3	Ank2
3	Vat1l
3	Fmn1
3	Shank2
3	Sdk2
3	Slc23a2
3	Glis3
3	Col7a1
3	Fam163a
3	Sbno2
3	Snx29
3	Rgs22
3	Pde4d
3	Grip1
3	Grip1os2
3	Chst11
3	Ptpn2
3	St3gal1
3	Tra2a
3	Fus
3	Fggy
3	Adamts1
3	Brinp1
3	Zfhx3
3	Mast2
3	Ddah1
3	Mapk6
3	Ldhb
3	Gstm1
3	Oaz3
3	Rasgrp1
3	Ano1
3	Tent5a
3	Pcsk1
3	Tox2
3	Tsc22d1
3	Babam2
3	Hdac9
3	Dedd2
3	Kcnj3
3	Atp2b1
3	Btbd9
3	Cux2
3	Mir100hg
3	Gnal
3	Scpep1
3	Ift43
3	Cfap69
3	Slc41a2
3	Supt20
3	Ubash3b
3	Ascc3
3	Lancl1
3	Sntb1
3	Catspere2
3	Cpeb1
3	Rsrp1
3	Crebrf
3	Ell2
3	Sh3pxd2b
3	Hnrnph2
3	Nagk
3	Lrrc29
3	Ddx17
3	Cast
3	H2-Q4
3	Hmcn2
3	Cep128
3	Nsdhl
3	Klf7
3	Dab2ip
3	Filip1l
3	Parp4
3	Rtn4
3	Mt1
3	Armcx1
3	Gpr139
3	Sptlc2
3	Tmc7
3	Tmod3
3	Dtx3
3	Cd63
3	Fam53a
3	Vgf
3	2009-09-01
3	Flot2
3	Pappa
3	Ccdc134
3	Rnf152
3	Cnnm2
3	B2m
3	Syt5
3	Tmod1
3	Rpl41
3	Clcn5
3	Cyyr1
3	H2-K1
3	H2-Q6
3	Chuk
3	Sez6l
3	Gal
3	Abcb1b
3	Vwa5a
3	Ccdc146
3	Flot1
3	Olfr658
3	Ncoa7
3	Plagl1
3	Srsf2
3	Prr15
3	Arhgap29
3	Igf2bp2
3	Fgl2
3	Epha3
3	Ltbp1
3	Il1r1
3	Chst8
3	Adam12
3	Chrm3
3	Arhgdig
3	Btg2
3	R3hcc1l
3	Dnah11
3	Homer1
3	Zdhhc6
3	Agtr1a
3	Fermt2
3	Kif5a
3	Ripor3
3	Cd44
3	Neat1
3	Crtac1
3	Akap12
3	Serpina3n
3	Reep1
3	Gldnos
3	Ccdc85a
3	Lingo4
3	Ptpn14
3	Smoc2
3	Mtcl1
3	Vav3
3	Spop
3	Csmd2os
3	Calca
3	Eya2
3	Sv2c
3	Fbxo36
3	Slc37a1
3	Galnt7
3	Stk3
3	St8sia5
3	Man1c1
3	Iah1
3	Gadd45g
3	Sult4a1
3	Tnfrsf22
3	Isl1
3	Lamp2
3	Gad1
3	Enox1
4	Zc3h12b
4	Rgs20
4	Znrf1
4	Vma21
4	Hsd17b12
4	Ssu72
4	Mapk10
4	Sik3
4	Usp29
4	Pde10a
4	Ctnnd1
4	Sat1
4	Rnf24
4	P4ha1
4	Dnaja1
4	Hsph1
4	Gpbp1
4	Gab1
4	P4ha2
4	Gnasas1
4	Prkca
4	Hectd2
4	Mark1
4	Fkbp4
4	Copz2
4	Adamts6
4	Dmxl1
4	Dlx6os1
4	Cdh10
4	Atxn7
4	Slc2a13
4	Nmt2
4	Arhgap10
4	Nr4a3
4	Hccs
5	Clip4
5	Khdrbs2
5	Gria4
5	Hacd1
5	Pi4k2b
5	Schip1
5	Klhl24
5	Ncam1
5	Plxna4
5	Togaram2
5	Fam76b
5	Hcrtr2
5	Tmlhe
5	Il21
5	Cemip
5	Col18a1
5	Krcc1
5	Kirrel3
5	Dcdc2a
5	Fmnl2
5	Rgs4
5	Tmem65
5	Tha1
5	Cpeb3
5	Ppp3cc
5	Skap2
5	Magi3
5	Chl1
5	Tmem108
5	Fgf1
5	Mapk1ip1
5	Itpr2
5	Alk
5	Zmiz1
5	Gna14
5	Zfp608
5	Fam135b
5	Epha6
5	Adra1a
5	Kif26b
5	Sema3a
5	Csmd1
5	Nrg3os
5	Ammecr1
5	Cachd1
5	Ckmt2
5	Ccdc88c
5	Sash1
5	Ercc6l2
5	Uckl1
5	Clk1
5	Tcp11l2
5	Tmem208
5	Atad1
5	Rbm39
5	Lrp8os2
5	Shisa6
5	Cdh13
5	Txn2
5	Slc35a1
5	Tubgcp5
5	Rfc3
5	Ryr1
5	Cntln
5	Dlg1
5	Srgap2
5	Npas2
5	Plcb1
5	Samd12
5	Pbxip1
5	Tafa1
5	Agbl4
5	Hcn1
5	Pknox2
5	Cct8
5	Rcan2
5	Gabrg3
5	Fgf12
5	Fut9
5	Foxp1
5	Prkce
5	Pcgf5
5	Secisbp2l
5	Kcnq1ot1
5	Fry
5	Zim1
5	Cux1
5	Pacrg
5	Zfp950
5	Drc1
5	Ctnna2
5	Nudcd3
5	Ring1
5	Lsamp
5	Erbb4
5	Fam118a
5	Ppm1k
5	Gzmk
5	Otog
5	Adra1b
5	Fgf2
5	Peli2
5	Camk2d
5	Fam172a
5	Nrcam
5	Sclt1
5	Mctp1
5	Nrg3
5	Grik2
5	Thada
5	Kcnb2
5	Nkain2
5	Phactr1
5	Rab3c
5	Svil
5	Rit2
5	Scn9a
5	Pfkp
5	Dner
5	Rgs9
5	Mmp16
5	Itpr1
